# Insertions of codons encoding basic amino acids in H7 hemagglutinins of influenza A viruses occur by recombination with RNA at hotspots near snoRNA binding sites

**DOI:** 10.1101/2020.09.21.303073

**Authors:** Alexander P. Gultyaev, Monique I. Spronken, Mathis Funk, Ron A.M. Fouchier, Mathilde Richard

**Affiliations:** Department of Viroscience, Erasmus Medical Center, P.O. Box 2040, 3000 CA Rotterdam, the Netherlands; Group Imaging and Bioinformatics, Leiden Institute of Advanced Computer Science (LIACS), Leiden University, P.O. Box 9512, 2300 RA Leiden, the Netherlands

**Keywords:** Influenza virus, avian influenza, snoRNA, RNA recombination

## Abstract

The presence of multiple basic amino acids in the protease cleavage site of the hemagglutinin (HA) protein is the main molecular determinant of virulence of highly pathogenic avian influenza (HPAI) viruses. Recombination of HA RNA with other RNA molecules of host or virus origin is a dominant mechanism of multi basic cleavage site (MBCS) acquisition for H7 subtype HA. Using alignments of HA RNA sequences from documented cases of MBCS insertion due to recombination, we show that such recombination with host RNAs is most likely to occur at particular hotspots in ribosomal RNAs (rRNAs), transfer RNAs (tRNAs) and viral RNAs. The locations of these hotspots in highly abundant RNAs indicate that RNA recombination is facilitated by the binding of small nucleolar RNA (snoRNA) near the recombination points.
