## Supplemental Table 1 for "Insertions of codons encoding basic amino acids in H7 hemagglutinins of influenza A viruses occur by recombination with RNA at hotspots near snoRNA binding sites"

### Sheet: Sheet 1 - Chicken snoRNAs that 
Chicken snoRNAs that target 28S rRNA
snoRNA	snoRNA/28S rRNA duplexes 5’ - snoRNA guide - 3’ 3’ - 28S rRNA target - 5’ lower-case nucleotides: mismatches	ΔG037 (kcal/mol) (for H/ACA box snoRNAs two values are given)	Potential furin cleavage motifs that could be created by recombination of the binding sites with HA at the P1 codon of the cleavage site (R↓G). Basic amino acids at P1, P2, P4 and P6 positions are in boldface type and underlined.	snoRNA expression levels (TPM, transcripts per million) in different tissues according to genome-wide studies (aMerkin et al., 2012; bBarbosa-Morais et al., 2012), available in Expression Atlas.									Accession (GenBank or ENSEMBL)	Recombination of the binding site with HA RNA
				brain	colon	heart	kidney	liver	lung	skeletal muscle tissue	spleen	testis
C/D box snoRNAs:
SNORD2	5’CACCAUCUUUCGGG3’ 1453 GUGGUAGAAAGCCC 1440	-28.5		12b		14b	8b	16b		5b			XR_003076867
SNORD5	5’UGUUCAACUGCUG3’ 2178 ACAAGUUGACGAC 2166	-24.6		2b		4b	2b	0b		2b			XR_003073539
SNORD6 (Z40)	5’AUGUUCAACUGCU3’ 2179 UACAAGUUGACGA 2177	-23.6		2a	8a	0a	6a	3a	3a	0a	12a	6a	XR_003073524
SNORD12 / SNORD106	5’CUUUUUUCCCC3’ 3381 GAAGAAAGGGG 3371 5’GCCAGaUUUGU3’ 1786 CGGUCaGACG 1776	-19.0 -16.2		2a 5b	11a	3a 5b	5a 0.9b	1a 0b	7a	0.6a 0b	19a	4a	XR_003071510
SNORD15	5’GAUGACGAG3’ 3271 CUACUGCUC 3263 5’GAGGCAUUUG3’ 3265 CUCCGUAAAC 3256	-17.1 -18.3		0a 4b	2a	1a,b	0.9a 13b	1a 8b	1a	0a 3b	2a	4a	XR_003073517
SNORD17	5’GUUUAUCCAUUC3’ 3300 CAAGUAGGUAAG 3289	-18.7		2b		1b	0.7b	2b		0b			XR_003075189
SNORD18	5’UUGGUCCGUGUUU3’ 1257 AACCAGGCACAAA 1245	-24	LGPCFKTGRVGSRR↓G LGPCFKTGRVGSRRRR↓G LGPCFKTGRVGSRRRRR↓G LGPCFKTGRVGSRRRRGR↓G LGPCFKTGRVGSRRRRGPR↓G LGPCFKTGRVGSRRRRGPRR↓G	0a,b	2a	0a,b	1a 0b	0a 9b	0a	0a 2b	6a	0.9a	XR_003077133
SNORD21	5’GUUUCAAGACGGG3’ 1248 CAAAGUUCUGCCC 1236	-25.1	CFKTGRVGSRR↓G CFKTGRVGSRRRR↓G CFKTGRVGSRRRRR↓G CFKTGRVGSRRRRGR↓G CFKTGRVGSRRRRGPR↓G CFKTGRVGSRRRRGPRR↓G CFKTGRVGSRRRRGPRAPWRR↓G	16b		7b	68b	22b		10b			XR_003076581
SNORD24	5’AAUAcUUGCUAU3’ 2119 UUAUcAACGAUG 2108 5’ACCACCAAGAUC3’ 2106 UGGUGGUUCUAG 2095	-12.6 -24.1	YHQDLHLRRLHPGPRPRR↓G YHQDLHLRRLHPGPRPRLPR↓G	0.5a 3b	4a	0a 1b	3a 2b	0a,b	0a	0a 2b	0a	0a	XR_003071046
SNORD24	5’UUGCUACU3’ 2114 AACGAUGA 2107	-14.1	VATTTKICTCGGSTRARR↓G VATTTKICTCGGSTRARAPR↓G	5a 11b	29a	6a 15b	15a 14b	6a 27b	15a	0.5a 21b	32a	1a	XR_003076582
SNORD30	5’GAAUCUCGUUCG3’ 3307 CUUAGAGCAAGU 3296	-20.6		3a,b	17a	8a 3b	2a 7b	7a,b	8a	0.6a 2b	13a	1a	ENSGALT00000071901.2
SNORD31	5’UACCGCCCCAG3’ 3643 AUGGCGGGGUC 3633	-26.7	VPPQSNSPPDAVPGAGRARR↓G										XR_003072683
SNORD35	5’UCUCACGAUGGUCU3’ 3986 AGAGUGCUGCCAGA 3973	-28.8	VSRRSKR↓G VSRRSKPSR↓G VSRRSKPSSRR↓G	7a 3b	9a	8a 10b	11a 8b	11a 10b	6a	2a 1b	48a	0a	XR_003073520
SNORD36	5’UGAAUUUCUUCAC 3206 ACUUAAAGAAGUG 3194	-20.4	LNFFTLTFRALGRR↓G	1a 11b	10a	4a 0b	4a 6b	4a 0b	6a	0a,b	18a	0.9a	XR_003071045
SNORD37	5’AAUUUCUUCACUUUGAC3’ 3201 UUAAAGAAGUGAAACUG 3188	-26.5	EFLHFDIQSTGQKSHRVNTRR↓G										NR_035015
SNORD38	5’CCAGUUCUGCU3’ 1785 GGUCAAGACGA 1775	-22.7		8a 6b	40a	19a 14b	23a 13b	12a 5b	30a	2a 10b	98a	13a	XR_003076587
SNORD41	5’CUGUAUUCGUACUG3’ 3756 GACAUAAGCAUGAC 3743	-24.4	SVFVLKIKR↓G SVFVLKIKIKR↓G										XR_003072726
SNORD47	5’UUGAUUCUGCCAG3’ 3369 GACUAAGGCGGUU 3357	-22.4		14a	81a	35a	31a	24a	44a	6a	105a	26a	XR_003076591
SNORD49	5’AUAGGAAGuGCCG3’ 3905 UAUCCUUCuCGGC 3893	-22.4	DRKSRHRR↓G DRKSRHRRIR↓G DRKSRHRRIKR↓G DRKSRHRRIKKR↓G DRKSRHRRIKKRR↓G DRKSRHRRIKKRRR↓G DRKSRHRRIKKRRRR↓G DRKSRHRRIKKRRRYR↓G DRKSRHRRIKKRRRYER↓G DRKSRHRRIKKRRRYERR↓G	1a 3b	7a	2a,b	6a 1b	1a 3b	2a	2a 5b	15a	3a	XR_003071336	A/chicken/Jalisco/CPA1/2012(H7N3) A/chicken/Tennessee/17-007147-2/2017(H7N9)
SNORD50	5’UCcUAUCCCGAA3’ 2631 GGaAUAGGGCUU 2620 5’UACGGAUCUGGCUU3’ 2617 AUGCCUAGGCCGAA 2604	-17.4 -28.3	LRIRR↓G LRIRLAR↓G	0.8a 2b	5a	0a 1b	4a 5b	3a 0b	4a	3a 5b	10a	1a	XR_003074690
SNORD51	5’UCACCAUCUUUCGG3’ 1454 AGUGGUAGAAAGCC 1441	-27.6	FTIFRVLARR↓G	0a	4a	0a	0a	0a	0.7a	0a	3a	0a	XR_003076309
SNORD53 / SNORD92	5’UUCCUUGGCUGUG3’ 3350 AGGGAACCGACAC 3338	-26.4	FPWLWFRWRR↓G FPWLWFRWRVGR↓G	0a,b	0a	0a,b	3a 4b	1a 3b	2a	0a,b	2a	0a	XR_003074695
SNORD53 / SNORD92	5’UUCUCUUGGCUGU3’ 3351 AAGGGAACCGACA 3339	-25.1		0a 6b	1a	0a 3b	1a 6b	0a 2b	12a	0a 4b	5a	0a	XR_003074692
SNORD55 / SNORD39	5’ACCUUGGAGA3’ 2557 UGGAACCUCU 2548	-20.8	HLGDLLRIWVRR↓G HLGDLLRIWVRPGARR↓G	5a 25b	12a	11a 25b	12a 67b	7a 32b	29a	1a 11b	42a	7a	XR_003076585
SNORD58	5’UCUUAGGACACCU3’ 3676 GGAAUCCUGUGGA 3664	-25.5		2a 3b	5a	3a 11b	5a 4b	2a 9b	8a	2a 3b	17a	0a	XR_003072598
SNORD63	5’CAACACAUCAUU3’ 4018 GUUGUGUAGUAG 4007	-19.6		0a 3b	0.6a	0a 4b	3a 0b	1a 5b	2a	0a 2b	5a	1a	XR_003077674
SNORD69	5’CAAUCCAAUG3’ 3939 GUUAGGUUGC 3930	-15.6		0a	3a	0a	1a	0a	0a	0a	5a	0a	NR_035047
SNORD72	5’AAAUGUCUGAAC3’ 4069 UUUACAGACUUG 4058	-19.3		0b		1b	5b	0b		0b			XR_003072604
SNORD73	5’UGUUUCGGUCCCAG3’ 1675 GCAAAGCCGGGGUU 1662	-26.8											XR_003075190
SNORD74	5’GGUAGGGACA3’ 3321 CCAUCCCUGU 3312	-22.2		4a 10b	18a	6a 9b	7a 21b	3a 11b	2a	0a 7b	37a	20a	XR_003076592
SNORD75	5’AUUAGAGUAGUGG3’ 3508 UAGUCUCAUCACC 3496	-23.2	DQSSGISPAAGPRRGSRR↓G DQSSGISPAAGPRRGSRDRR↓G	2a 7b	26a	3a,b	7a 0b	4a 9b	9a	0a 5b	34a	3a	XR_003076600
SNORD78	5’UGUCAAAUGUCUGA3’ 4073 GUGGUUUACAGACU 4060	-18.2		5b		3b	5b	2b		3b			XR_003076597
SNORD79	5’UGGGAAUCUC3’ 3310 ACCCUUAGAG 3301	-20		0.7a 1b	28a	7a 2b	57a 66b	9a 5b	7a	0a 1b	37a	3a	XR_003076584
SNORD80	5’GUCUUUCGCUCCUAU3’ 1556 CAGAAAGCGGGGAUA 1542	-28.1	SLSPLYPQRTTDLQVRTAR↓G	2a 0b	16a	2a 1b	8a 0b	6a 1b	14a	0a,b	33a	0a	XR_003076593	A/turkey/Oregon/1971(H7N3) (laboratory-adapted strain)
SNORD81	5’CUUGAACUCUCUC3’ 408 GAACUUGAGAGAG 396	-24.1		9a	77a	19a	32a	19a	39a	12a	64a	16a	XR_003076583
SNORD83A	5’AGCGCUGGGC3’ 3181 UCGUGACCCG 3172	-23.6											NR_035352
SNORD87	5’UUUGCCGUUUACCC3’ 3229 GGGCGGCAAAUGGG 3216	-25.6		2a 0b	11a	2a 1b	2a 3b	2a 6b	0a	0a,b	13a	3a	EU240252
SNORD91	5’AAUGUCUGAACCUG3’ 4068 UUACAGACUUGGAC 4055	-25.9		1b		1b	3b	5b		0b			XR_003071341
SNORD99	5’CUGCGGAUAUGGG3’ 2543 GACGCCUAUACCC 2531	-27.9		5a 7b	11a	2a 6b	7a 8b	5a,b	13a	0a,b	23a	1a	XR_003071730
SNORD102	5’AUUUCACCGGC3’ 3494 UAAAGUGGCCG 3484	-22	YFTGGRAAARR↓G YFTGGRAAARVARPRR↓G YFTGGRAAARVARPRGLR↓G	4a 9b	29a	4a 10b	13a 6b	6a 8b	18a	5a 6b	36a	12a	XR_003073518
SNORD104	5’CGCGUGUUAGACUU3’ 1272 GCGCACGAUCUGAG 1259	-27	ARARR↓G ARARLLR↓G ARARLLGPCFKTGRVGSRR↓G ARARLLGPCFKTGRVGSRRRR↓G										XR_003071188
SNORD111	5’UUCAUGUCUCUUC3’ 3427 GAGUACAGAGAAG 3415	-22.8	SHVSSQRQTRVKR↓G SHVSSQRQTRVKLNR↓G	1b		0b	0b	0b		0b			XR_003077318
SNORD121A	5’CCAAGCACAUAU3’ 4084 GGUUCGUGUAUG 4073	-22		0a 4b	3a	0.7a 1b	0a 4b	0.5a 4b	0a	0a 1b	2a	5a	XR_003072605
GGgCD44	5’AUGCCA3’ 2573 UACGGU 2568 5’CCAGAGGCUGUUU3’ 2570 GGUCUCCGACAAG 2558	-12.0 -27.3											NC_006103.5 (chr. 16): 2526958-2526866 (complement)
GGgCD63	5’UUUCUGACACCUC3’ 3820 AAAGACUGUGGAG 3808	-25.1	FSDTSCLKPKR↓G FSDTSCLKPKKSR↓G										NC_006101.5 (chr. 14): 6814832-6814725 (complement)
GGgCD64 (GGN17)	5’GUUAUCCCUGU3’ 3838 CAAUAGGGACA 3828	-20.9	SYPCGNFSDTSCLKPKR↓G SYPCGNFSDTSCLKPKKSR↓G										EU240236
GGN105	5’GAAUCAGGUC3’ 4358 CUUAGUCCAG 4349	-18.9	RIRR↓G										EU240320
GGN108	5’GUCAUAGUUAC3’ 3241 CAGUAUCAAUG 3231	-17.8											EU240322
H/ACA box snoRNAs:
SNORA1	5'UGCUU..CAAUGA3' 3917 ACGAAGUGUUACU 3905	-8.5; -8.6		2a	18a	2a	5a	6a	11a	0a	39a	1a	XR_003073526
SNORA2	5'UCGCGGUCUG..UUCG3' 3763 AGUGCCAGACAUAAGC 3748	-20.8; -6.0	SRSVFVLKIKR↓G SRSVFVLKIKIKR↓G										NC_008465.4 (chr. 33): 3351081-3350956 (complement)
SNORA3 / SNORA45	5'AGACUAGAGUC..GCU3' 3406 UCUGAUCUCAGUUCGA 3391 5'UAUUC..CACC3' 3439 AUAAGAUGUGG 3429	-21.3; -5.5 -5.7; -7.6		0.9a 5b	7a	0.7a 3b	5a 6b	2a 0.9b	4a	0a 0.9b	11a	3a	XR_003075542
SNORA7A	5’CAGGAUCGC..CGGAC3’ 1513 GUCCUGGCGAUGCCUG 1498 5’ACCCAUU..AAG3’ 1706 UGGGUAACUUUC 1695	-18.6; -10.3 -12.9; -3.0											NC_006099.5 (chr. 12): 19877282-19877144 (complement)
SNORA8	5'UCGUUG...GGUA3' 3334 AGCGACCUCUCAU 3322	-10.0; -5.6											XR_003073525
SNORA9	5’CCAGC..UCCU3’ 1610 GGUCGAUAGGA 1600 5’GGUUUGA..AUAG3’ 1696 UCAAACUCUUAUC 1684	-10.9; -7.8 -10.6; -4.5		19b		12b	26b	16b		8b			XR_003074194
SNORA16	5'UAUCGAAG..UCAAAAAG3' 3891 GUAGCUUCCUAGUUUUUC 3874	-12.3; -10.2	HRRIKR↓G HRRIKKR↓G HRRIKKRR↓G HRRIKKRRR↓G HRRIKKRRRR↓G HRRIKKRRRYR↓G HRRIKKRRRYER↓G HRRIKKRRRYERR↓G	0a 2b	1a	0.8a 3b	2a 8b	1a 3b	2a	0a 2b	1a	0a	XR_003071734
SNORA17	5'AGGCGUU..GUCAU3' 4137 UCCGCAAGUCAGUA 4124 5'UCUACG..UGAUU3' 4347 AGAUGCUUACUAA 4335	-14.3; -7.8 -10.4; -6.5	STNDLAPGSPRTCGTRRGRR↓G										XR_003071041
SNORA17 (GGN58)	5'GUGUU..GUCAU3' 4135 CGCAAGUCAGUA 4124 5'UGCU..AUGaCU3' 4073 GUGGUUUACaGA 4062 5'UGUCUuUG..UGA3' 4349 GCAGAuGCUUACU 4337	-7.0; -7.8 -4.3; -4.5 -7.9; -4.5	RLRR↓G										EU240274
SNORA19	5’UUUCAUU..AUUUCU3’ 3212 GAAGUAACUUAAAGA 3198 5’UAAUUA..CAGUC3’ 3120 AUUAAUUUGUCAG 3108	-8.0; -7.4 -5.5; -8.8		0.5a 0b	0a	0a,b	1a 0.6b	1a 0.9b	0a	0a 0.9b	1a	0a	XR_003075988
SNORA21	5'AAAAGC..UGUCGU3' 3878 UUUUCGCUGCAGCG 3865 5'UGGGUG..CAAU3' 3947 ACCCACUUGUUA 3936	-8.2; -10.9 -13.0; -4.1		3a 6b	8a	8a,b	4a 10b	6a 8b	14a	0a 6b	14a	5a	XR_003072042
SNORA22	5'GUGA..UUUUaAUUC3' 4374 UGCUUUGGGGcUGGG 4360 5'CUCUGC..UGUAU3' 4385 GAGACGAUGCAUG 4373	-3.8; -3.0 -11.5; -6.3	TKPRR↓G TKPRPRR↓G TKPRPRIRR↓G LCYVRNPDPESGRLRR↓G	0a 2b	4a	0a 2b	6a,b	2a,b	1a	0a 2b	6a	1a	XR_003071339	A/chicken/SK/HR-00011/2007(H7N3) A/chicken/Spain/6279-2/2009(H7N7)
SNORA23	5'UCAUAGU..CUCC3' 3240 AGUAUCAAUGAGG 3228	-11.2; -7.8		0a 12b	0.9a	0a 4b	0a 40b	0.5a 22b	0a	0a 11b	1a	0a	XR_003075541
SNORA25	5'AGCAGGAU..CUA3' 4037 UCGUCCUAAUGAU 4025	-16.5; -3.4											NC_006088.5 (chr.1): 187124743-187124872
SNORA27	5’UUUCACUUU..CAUUCA3’ 3199 GAAGUGAAACUGUAAGU 3183 5’UAAAAC...CCUGUC3’ 3999 AUUUUGAUUGGACAG	-12.1; -8.6 -6.2; -12.1	LHFDIQSTGQKSHRVNTRR↓G	2a 4b	11a	3a 5b	6a,b	5a 6b	10a	0a 3b	20a	7a	XR_003073529
SNORA29	5'ACU..UAUGCUUG3' 47 UGAUUAUACGAAU 35	-4.3; -11.9											XR_003074697
SNORA31	5'CUUGCGCUU..UUGAAUU3' 3218 GGGCGCGAAGUAACUUAA 3201	-16.2; -8.3		9a 21b	22a	11a 15b	14a 36b	13a 18b	24a	14a 19b	63a	16a	XR_003073522
SNORA33	5'GUACGA..CCC3' 4376 CAUGCUUUGGG 4366	-10.5; -6.6	VRNPDPESGRLRR↓G	4a,b	16a	5a,b	10a 9b	5a 8b	14a	0a 3b	42a	4a	XR_003074698
SNORA34	5'ACUGAA..UCA3' 3746 UGACUUUUAGU 3736	-9.7; -4.5											NC_006108.5 (chr.21): 5394459-5394603
SNORA40	5'CGCAAC..UAC3' 4023 GCGUUGUUGUG 4013	-11.0; -3.2		1a 7b	10a	2a 4b	12a 27b	3a 12b	20a	0.5a 9b	29a	8a	XR_003073532
SNORA47	5’UGAGAA..GGUU3’ 1692 ACUCUUAUCCAA 1681	-9.9; -6.4		4a,b	30a	4a 10b	14a 6b	8a 13b	27a	3a,b	57a	4a	XR_003072607
SNORA52	5’UUCUAAU..UUCGCUU3’ 1658 GAGAUUAGUAAGCGAA 1643	-8.4; -12.1		2a 0.9b	3a	0a 3b	2a 5b	1a 3b	8a	0a 2b	4a	1a	XR_003075533
SNORA54	5'CUCGU...UCCAUUC3' 3303 GAGCAAGUAGGUAAG 3289	-9.1; -12.2		0a,b	1a	0.5a 1b	0a 3b	0a,b	3a	0a 0.9b	2a	3a	ENSGALT00000042016.2
SNORA56	5’GGUUAUCCC..GGGAG3’ 1608 UCGAUAGGACUCCCUU 1593	-10.4; -9.6		0a 5b	0.8a	0.9a 0.6b	0.9a 24b	0a 4b	0a	0a 0.8b	5a	0.5a	ENSGALT00000042582.2
SNORA58	5'AGUAG...GGGAUGGUG 3325 UCAUCCAUCCCUGUCAC 3309	-7.7; -16.5		0a 4b	4a	0a 5b	1a 8b	1a 9b	2a	0a,b	3a	0a	XR_003071865
SNORA61	5’UCCCUUUC..UCG3’ 2264 AGGGAAAGCUAGC 2252	-15.3; -4.8		2a 3b	5a	2a 0b	0a 4b	1a 3b	4a	0a 4b	5a	0a	XR_003071724
SNORA62 / SNORA6	5’GUUAAA..GUCGGA3’ 3118 UAAUUUGUCAGCCU 3105	-5.4; -12.7		2a 1b	5a	0a 2b	5a 6b	4a 7b	1a	0a 0.7b	12a	3a	XR_003074186
SNORA62 / SNORA6	5'GUUGGA..GUAGG3' 3332 CGACCUCUCAUCC 3320	-10.9; -8.9		1a 2b	12a	2a,b	4a,b	4a 3b	2a	0a 4b	15a	3a	XR_003074187
SNORA63	5'AGUU..CGUUCCC3' 3966 UCGAGUGCAAGGG 3954 5'CUAU..ACGCUgGGUU3' 3865 GAUACUUGCGAaCCGG 3850	-5.2; -14.5 -4.5; -15.2		3a 7b	12a	0.7a 6b	3a,b	3a 6b	1a	1a 8b	21a	2a	XR_003076858
SNORA65	5'CCGCCAC...CCAG3' 3851 GGCGGUGUUCGGUC 3838 5'UAGGAA..GCCGA3' 3904 AUCCUUCUCGGCU 3892	-16.7; -7.5 -10.0; -11.5	PPQASYPCGNFSDTSCLKPKR↓G	2a 3b	22a	4a 11b	7a 15b	3a 5b	9a	0a 5b	30a	3a	XR_003071040
SNORA68	5'AAAACCCAA...GUCG3' 3801 UUUUGGGUUUUUCAGU 3786 5'UGUCGC..UGAA3' 3870 GCAGCGAUACUU 3859	-14.5; -6.0 -11.8; -5.4	KTQKVRR↓G KTQKVRRIR↓G KTQKVRRIVRR↓G KTQKVRRIVRPRR↓G RRYERR↓G	4a 0.9b	14a	4a 3b	9a 5b	5a 4b	19a	0a,b	27a	4a	XR_003073521
SNORA74	5'AGUCA..GUUAC3' 3242 UCAGUAUCAAUG 3231 5'GAGAGU..UAGU3' 3245 CUCUCAGUAUCA 3234	-8.8; -6.6 -11.2; -5.6		0a 2b	1a	0a 0.5b	0a 6b	1a,b	0a	0a 1b	0.6a	0.8a	XR_003075987
SNORA81	5'AAGCA..UACAC3' 4082 UUCGUGUAUGUG 4071	-8.5; -7.8		11a 24b	26a	4a 15b	9a 19b	8a 29b	17a	4a 15b	46a	4a	XR_003076865
SNORA84	5'CGC..AGCCCG3' 3362 GCGGUUCGGGC 3352	-5.8; -14.5											XR_003077520
GGN74	5'UCUGC..CGUA3' 4384 AGACGAUGCAU 4374	-10.0; -5.9											EU240290
GGN77	5’UUACCAA..GUGG3’ 1775 AAUGGUUUUCACC 1763	-10.7; -7.6											EU240293
ACA64	5'CUGAAAAU..AGAU3' 3745 GACUUUUAGUUCUA 3732 5'GCU..AAACCCG3' 3805 CGAAUUUUGGGU 3794	-10.4; -5.6 -5.5; -12.0	LKIKIKR↓G										XR_003077769
